# Sympathetic axonal sprouting induces changes in macrophage populations and protects against pancreatic cancer

**DOI:** 10.1101/2020.04.27.061648

**Authors:** Jérémy Guillot, Chloé Dominici, Adrien Lucchesi, Thi Trang Huyen Nguyen, Jérémy Nigri, Fabienne Guillaumond, Martin Bigonnet, Nelson Dusetti, Anders Etzerodt, Toby Lawrence, Pierre Pudlo, Florence Hubert, Jean-Yves Scoazec, Serge A. van de Pavert, Richard Tomasini, Sophie Chauvet, Fanny Mann

## Abstract

Recent evidence has highlighted the presence of neuronal nerve processes in the tumor microenvironment. However, the origin of intra-tumoral nerves remains poorly known, in part because of technical difficulties in tracing nerve fibers via regular histological preparations. Here, we employed three-dimensional (3D) imaging of cleared tissues for a comprehensive analysis of sympathetic innervation in pancreatic ductal adenocarcinoma (PDAC). The results support two independent, but coexisting, mechanisms: passive engulfment of pre-existing nerves within tumors and active, localized sprouting of nerve terminals into non-neoplastic lesions and tumor periphery. Nerve ablation revealed an inverse correlation between sympathetic innervation and tumor growth and spread. Furthermore, sympathectomy increased CD163^+^ macrophage levels, which contributed to worse outcomes. Altogether, our findings revealed protective properties of the sympathetic nervous system in PDAC immunity and progression that could pave the way for new treatments.
