## Supplementary Table S2 for "Sympathetic axonal sprouting induces changes in macrophage populations and protects against pancreatic cancer"

### Sheet: Feuil1
Supplementary Table S2: Original data for analysis of axon morphology and interactions with blood vessels in KIC and KPC pancreata
KIC TH		control					Asymptomatique					NF					ADM					PanIN					PDAC
		mean	Stdev	Z-score	p	Significant	mean	Stdev	Z-score	Significant	p	mean	Stdev	Z-score	Significant	p	mean	Stdev	Z-score	Significant	p	mean	Stdev	Z-score	Significant	p	mean	Stdev	Z-score	Significant	p
	Axon Density	0.559909	0.236848				0.461532	0.067447	-0.415361	ns	>0,9999	2.87857	0.802835	9.78965	**	0.0012	3.1475	0.67537	10.9251	***	0.0005	1.89194	0.730486	5.62396	*	0.0222	1.06847	0.26426	2.14719	ns	0.5666
	Branching	10.3011	2.41205				9.10996	2.72752	-0.493841	ns	>0,9999	22.6068	3.8792	5.10176	**	0.0022	21.6235	3.39797	4.69411	**	0.0059	18.1646	2.94868	3.26007	*	0.0362	12.5917	2.62574	0.949636	ns	>0,9999
	Branch length (mean)	49.3073	10.4184				52.2665	11.4813	0.284041	ns	>0,9999	23.3285	2.70282	-2.49356	***	0.0009	25.8193	3.62361	-2.25448	**	0.0068	28.5365	5.60791	-1.99367	*	0.0264	39.9868	7.64487	-0.894618	ns	>0,9999
	straightness (mean)	0.799609	0.0286293				0.796035	0.0397672	-0.124861	ns	>0,9999	0.8174	0.0264777	0.621425	ns	>0,9999	0.793007	0.0279832	-0.230604	ns	>0,9999	0.819141	0.0264367	0.682224	ns	>0,9999	0.79582	0.0247538	-0.132347	ns	>0,9999
	Branching pattern	7.93338	4.3397				7.15416	3.72453	-0.179556	ns	>0,9999	11.9423	7.01484	0.923787	ns	>0,9999	16.5103	8.72951	1.9764	ns	0.1693	15.4649	7.20527	1.73549	ns	0.3691	7.61172	3.78463	-0.0741194	ns	>0,9999
	% of contatc axones with BV	0.492714	0.0414396				0.517	0.0186548	0.586051	ns	>0,9999	0.2455	0.120105	-5.96566	*	0.0189	0.214	0.0719479	-6.7258	**	0.0096	0.238	0.0910187	-6.14664	*	0.0264	0.230429	0.0474301	-6.32935	*	0.0204
	contact size( mean )	1308	414				921	220	-0.92	ns	>0,9999	295	39.7	-2.42	***	0.0008	308	83	-2.399	**	0.0013	373	95.14	-2.24	*	0.0197	378.143	81.43	-2.23	*	0.0242
	contact fragmentation	0.00154391	0.000467136				0.00206134	0.00052249	1.10765	ns	>0,9999	0.00649082	0.000938283	10.5899	**	0.0011	0.00621946	0.00204214	10.009	**	0.0051	0.00547164	0.00137918	8.40811	*	0.0121	0.00540735	0.00160442	8.27047	*	0.0121
	Contact density	7.49489e-06	4.03116e-06				7.36022e-06	2.72855e-06	-0.0334067	ns	>0,9999	4.54493e-05	5.39749e-06	9.41528	***	0.0004	4.55884e-05	1.21081e-05	9.44978	***	0.0006	3.2834e-05	1.1067e-05	6.28582	*	0.0121	2.17956e-05	4.81998e-06	3.54754	ns	0.4054
	BV Density	0.135295	0.031173				0.12457	0.041714	-0.344057	ns	>0,9999	0.113913	0.0106858	-0.685908	ns	>0,9999	0.11118	0.038408	-0.773572	ns	0.8128	0.107324	0.0299314	-0.897271	ns	0.5591	0.090485	0.0346313	-1.43746	ns	0.0846
	% of contatc BV with axones	6.2575	3.7009				2.9425	0.649942	-0.895728	ns	>0,9999	8.114	1.76622	0.501635	ns	0.4547	9.414	2.2811	0.852901	ns	0.0959	9.25833	4.31174	0.810839	ns	0.4562	9.06857	3.29516	0.759564	ns	0.2352
	Comtact/BV (Number of contact per volume of vessel unit)	5.9315e-05	3.40155e-05				5.98605e-05	1.20001e-05	0.0160367	ns	>0,9999	0.000399849	4.16005e-05	10.0111	***	0.001	0.000440287	0.000156307	11.1999	**	0.0014	0.000330215	0.000162312	7.96401	*	0.0286	0.000261826	9.34438e-05	5.95348	ns	0.0909
KPC TH		control					Asymptomatique					NF					ADM					PanIN					PDAC
		mean	Stdev	Z-score	p	Significant	mean	Stdev	Z-score	Significant	p	mean	Stdev	Z-score	Significant	p	mean	Stdev	Z-score	Significant	p	mean	Stdev	Z-score	Significant	p	mean	Stdev	Z-score	Significant	p
	Axon Density	0.781268	0.076086				0.777787	0.270283	-0.114237	ns	>0,9999	2.68494	0.412678	23.6304	**	0.0016	3.94833	2.85588	41.6248	***	0.0007	2.16719	0.661355	18.2153	**	0.0122	1.77897	0.657645	13.1129	ns	0.0765
	Branching	10.0121	1.55137				11.2702	1.87088	0.737597	ns	>0,9999	18.5543	3.5514	5.08847	**	0.0079	19.9879	4.66735	6.43031	***	0.0003	17.1354	3.51818	4.59166	**	0.0022	16.0251	3.00832	3.87594	**	0.0048
	Branch length (mean)	43.9949	6.6118				42.1069	6.96291	-0.201636	ns	>0,9999	28.8754	5.88753	-2.09445	*	0.013	27.3997	5.98099	-2.50994	**	0.0025	31.7072	6.25128	-1.85845	*	0.0162	33.8598	5.90371	-1.53287	ns	0.0723
	straightness (mean)	0.793677	0.0324194				0.76934	0.0340615	-0.614734	ns	0.7813	0.792721	0.032437	0.170206	ns	>0,9999	0.802216	0.0459152	0.263389	ns	>0,9999	0.808946	0.0246198	0.470968	ns	>0,9999	0.814535	0.0198637	0.64335	ns	0.9265
	Branching pattern	8.52185	6.24946				9.05611	5.78955	0.577505	ns	>0,9999	9.75521	6.21587	0.752063	ns	>0,9999	11.6979	3.01815	0.508213	ns	>0,9999	16.0716	4.78315	1.20807	ns	0.0894	21.6823	7.67149	2.10585	**	0.0031
	% of contatc axones with BV	49.45	5.96514				42.47	12.7345	-1.14877	ns	>0,9999	19.7	2.17945	-5.81855	**	0.0066	25.5	7.78364	-4.015	ns	0.0689	21.0857	6.96812	-4.75501	**	0.0054	16.625	5.58461	-5.50281	****	<0,0001
	contact size( mean )	1226	460.167				913.7	512.038	-0.550362	ns	>0,9999	353.667	139.951	-2.06326	**	0.0027	403	94.4907	-1.78848	*	0.0101	369.429	133.057	-1.86143	**	0.0013	410.5	110.25	-1.77218	**	0.0031
	contact fragmentation	0.00164594	0.00075021				0.00260553	0.00137848	1.14315	ns	>0,9999	0.00603739	0.00214306	5.68475	**	0.0039			4.36747	**	0.0075	0.00607362	0.00300629	5.90193	**	0.0017	0.00511672	0.00144638	4.62642	**	0.0021
	Contact density	1.08259e-05	2.63829e-06				1.13818e-05	3.92903e-06	0.0898445	ns	>0,9999	4.53919e-05	1.52165e-05	12.7689	**	0.0032	5.94159e-05	3.20788e-05	18.4172	***	0.0005	3.53407e-05	1.90947e-05	9.29194	**	0.0078	2.7398e-05	9.79949e-06	6.28137	ns	0.0809
	BV Density	0.115875	0.018646				0.128985	0.0516519	0.829449	ns	>0,9999	0.102538	0.0163412	-0.582644	ns	>0,9999	0.165619	0.0629987	2.66779	ns	0.5504	0.11977	0.0286993	0.208907	ns	>0,9999	0.101057	0.0317178	-0.794678	ns	>0,9999
	% of contatc BV with axones	7.69429	3.07489				4.841	1.8619	-1.84289	ns	0.4749	13.7233	5.62411	3.89406	ns	0.2762	11.554	4.95242	1.25524	ns	0.9621	9.73143	5.47771	0.66251	ns	>0,9999	12.4838	5.06687	1.55761	ns	0.2629
	Comtact/BV (Number of contact per volume of vessel unit)	9.94647e-05	4.42641e-05				0.000153444	0.000242245	1.08097	ns	>0,9999	0.000460058	0.000207643	7.83925	**	0.0039	0.00034888	6.1791e-05	5.6347	**	0.0116	0.0002908	9.65415e-05	4.32259	*	0.0273	0.00028991	0.000125008	4.30247	ns	0.0575
